# Genetic parallels in biomineralization of the calcareous sponge *Sycon ciliatum* and stony corals

**DOI:** 10.1101/2025.02.06.636789

**Authors:** Oliver Voigt, Magdalena V. Wilde, Thomas Fröhlich, Benedetta Fradusco, Sergio Vargas, Gert Wörheide

**Affiliations:** Department of Earth and Environmental Sciences, Paleontology and Geobiology, Ludwig-Maximilians-Universität München, Munich, Germany; Gene Center - Laboratory for Functional Genome Analysis, Ludwig-Maximilians-Universität München, Munich, Germany; GeoBio-Center, Ludwig-Maximilians-Universität München, Munich, Germany; Staatliche Naturwissenschaftliche Sammlungen Bayerns (SNSB)–Bayerische Staatssammlung für Paläontologie und Geologie, Munich, Germany

**Keywords:** Biomineralization, gene duplication, convergent evolution, calcareous sponges, corals

## Abstract

The rapid emergence of mineralized structures in diverse animal groups during the late Ediacaran and early Cambrian periods likely resulted from modifications of pre-adapted biomineralization genes inherited from a common ancestor. As the oldest extant phylum with mineralized structures, sponges are key to understanding animal biomineralization. Yet, the biomineralization process in sponges, particularly in forming spicules, is not well-understood. To address this, we conducted transcriptomic, genomic, and proteomic analyses on the calcareous sponge *Sycon ciliatum*, supplemented by in situ hybridization. We identified 829 genes overexpressed in regions of increased calcite spicule formation, including 17 calcarins—proteins analogous to corals’ galaxins localized in the spicule matrix and expressed in sclerocytes. Their expression varied temporally and spatially, specific to certain spicule types, indicating that fine-tuned gene regulation is crucial for biomineralization control. Similar subtle expression changes are also relevant in stony coral biomineralization. Tandem gene arrangements and expression changes suggest that gene duplication and neofunctionalization have significantly shaped *Sycon ciliatum*’s biomineralization, similar to that in corals. These findings suggest a parallel evolution of carbonate biomineralization in the calcitic *Sycon ciliatum* and aragonitic corals, exemplifying the evolution of mechanisms crucial for animals to act as ecosystem engineers and form reef structures.
