## Supplementary material for "Genetic parallels in biomineralization of the calcareous sponge *Sycon ciliatum* and stony corals": Dataset S2

### Sheet: Tabelle1
#	Identified Proteins Including 0 Decoys	Accession Number	Molecular Weight	Excvlusive unique peptide count	Identification probabilty
1	Sycon ciliatum Calcarin 3	CAH0794662.1	39 kDa	11	1
2	Sycon ciliatum similar to Tubulin alpha-1C chain (0 Homo)	CAH0812801.1	50 kDa	8	1
3	Sycon ciliatum similar to Tubulin beta chain (0 Paracentrotus)	CAH0788721.1	50 kDa	5	1
4	Sycon ciliatum PI15-like, similar to Peptidase inhibitor 15 (9.6e-28 Gallus)	CAH0891878.1	36 kDa	3	1
5	Sycon ciliatum hypothetical protein	CAH0883051.1	42 kDa	9	1
6	Sycon ciliatum partial hypothetical protein	CAH0816633.1	72 kDa	7	1
7	Sycon ciliatum similar to Subtilisin-like protease CPC735_031240 (2.23e-72 Coccidioides)	CAH0797261.1	53 kDa	6	1
8	Sycon ciliatum Spicule MatrixProtein 1 (SMP1), hypothetical protein	CAH0795681.1	56 kDa	6	1
9	Sycon ciliatum partial similar to Peptidyl-prolyl cis-trans isomerase B (4.89e-90 Bos)	CAH0894882.1	26 kDa	6	1
10	Sycon ciliatum partial similar to Peptidyl-prolyl cis-trans isomerase B (1.71e-95 Mus)	CAH0805104.1	25 kDa	4	1
11	Sycon ciliatum Calcarin 7	CAH0869830.1	44 kDa	2	1
12	Sycon ciliatum partial similar to Histone H4 (1.67e-67 Dendronephthya)	CAH0791050.1	12 kDa	5	1
13	Sycon ciliatum Calcarin1	CAH0941340.1	41 kDa	3	0.99
14	Sycon ciliatum, FN3-domain containing protein, hypothetical protein	CAH0869470.1	81 kDa	6	1
15	Sycon ciliatum partial hypothetical protein	CAH0799386.1	83 kDa	4	1
16	Sycon ciliatum partial hypothetical protein	CAH0826820.1	53 kDa	2	1
17	Sycon ciliatum hypothetical protein	CAH0872848.1	70 kDa	4	1
18	Sycon ciliatum CRISPLD2-like, partial similar to Cysteine-rich secretory protein LCCL domain-containing 2 (2.77e-32 Silurana)	CAH0893205.1	34 kDa	2	1
19	Sycon ciliatum Calcarin 2	CAH0796798.1	32 kDa	4	1
20	Sycon ciliatum partial Calcarin 11	CAH0924671.1	72 kDa	2	0.98
21	Sycon ciliatum similar to Elongation factor 2 (0 Sophophora); CCQ18663.1 Translation elongation factor EF-1 alpha/Tu (5.47e-06 Sycon ciliatum)	CAH0809064.1	94 kDa	2	0.98
22	Sycon ciliatum Calcarin 9	CAH0814227.1	47 kDa	2	0.94
23	Sycon ciliatum spicule matrix protein 2 (SMP2), hypothetical protein	CAH0819637.1	86 kDa	4	1
24	Sycon ciliatum partial Spicule Matrix Protein 4 (SMP4) , partial hypothetical protein	CAH0821874.1	34 kDa	2	1
25	Sycon ciliatum hypothetical protein	CAH0819945.1	57 kDa	2	0.99
26	Sycon ciliatum Calcarin 8	HBWS01158424b	40 kDa	3	0.99
27	Sycon ciliatum partial hypothetical protein	CAH0889971.1	28 kDa	2	0.98
28	Sycon ciliatum partial similar to ATP synthase subunit alpha, mitochondrial (0 Bos); CCQ42778.1 ATP synthase beta chain (7.03e-21 Sycon ciliatum)	CAH0944656.1	64 kDa	2	0.96
29	Sycon ciliatum Spicule Matrix Protein 3 (SMP3), hypothetical protein	CAH0946691.1	70 kDa	2	0.95
30	Sycon ciliatum similar to Sushi, von Willebrand factor type A, EGF and pentraxin domain-containing protein 1 (5.11e-10 Mus)	CAH0938818.1	49 kDa	2	0.98
31	Sycon ciliatum partial similar to Cytoplasmic dynein 1 heavy chain 1 (0 Mus)	CAH0795501.1	531 kDa	2	0.88
32	Sycon ciliatum similar to Histidine--tRNA ligase (0 Danio)	CAH0923477.1	68 kDa	2	0.88
33	Sycon ciliatum hypothetical protein	CAH0808210.1	57 kDa	2	0.86
34	Sycon ciliatum similar to CEF71785.1 CA9 SciCA9 (5.27e-45 Sycon ciliatum); Neurogenic locus notch homolog protein 1 (6.61e-23 Silurana)	CAH0804981.1	139 kDa	2	0.84
35	Sycon ciliatum partial similar to CCQ18650.1 histone H3 (2.75e-96 Sycon ciliatum); Histone H3 (1.37e-95 Urechis)	CAH0789433.1	17 kDa	2	0.8
