## Supplementary material for "Genetic parallels in biomineralization of the calcareous sponge *Sycon ciliatum* and stony corals": Dataset S3

### Sheet: sheet1
Vaceletia sp. skeletal proteome BLAST vs. Sycon ciliatum peptides (blastx, e< 1e-5) that were also identified in the spicule matrix																	Blast Sycon vs. uniprot
	Vaceletia skeletal protein query	% Pairwise Identity	Bit-Score	E Value	Query coverage	Sycon protein_accession	Transcript_accession	Transcript_ID	Gene_ID	Short.annotation	CDS_sequence	pep_sequence	signal_prediction	signal_CS_position	hmm_acc_concat	hmm_name_concat	blastp_hit	blastp_e_value	blastp_RecName	blastx_hit	blastx_e_value	blastx_RecName	GO.Biological.Process	GO.Cellular.Component	GO.Molecular.function
1	c38774_g1_i4	29.2%	92.4337	7.9e-20	61.45%	CAH0797261	HBWS01018167	scig1.0045131_1	scig1.0045131	Sycon ciliatum similar to Subtilisin-like protease CPC735_031240 (2.23e-72 Coccidioides)	atggtcgccaatggacccgctagtacagggctagcgcgtcctcgtggtggtgaagcgcctgctgctgccgtgcgctctccgagttctggagcagttcgttcgattgcctgcagccgaagcagcagcggcagaagtccaggctggtggtgtcttgtgttagtgtctgcactggcatggagctcacactgctctgtccaagcgatctacacggaagatgaagcaccgttaataggtgatgaggacggcggggaggtgatagagaatgagtacattgtcgtcttcaaggacagaagcggtctactgacacagaaggcacacgtgcacggcgtggccgtgaacgttcccgaggtggagagacgcaacgccagcgtacacgccaagctcatgtacgagtacgat…	MVANGPASTGLARPRGGEAPAAAVRSPSSGAVRSIACSRSSSGRSPGWWCLVLVSALAWSSHCSVQAIYTEDEAPLIGDEDGGEVIENEYIVVFKDRSGLLTQKAHVHGVAVNVPEVERRNASVHAKLMYEYDASLGVEGYAVRCDDVLLNTIRHSKEVAYVEKNRPLFLQQQQHGRQQRPRQAQRPAARPRNSYSRPKPPCMQQSNAAWALSRISANTLDAALNTRSYRYEETGGTGVDVYVVDTGIRLDHVDLQGRARWGTDTIDGVDSPRTDELGHGTHVAGIVGGKTFGVAKKVNVVAVKVFDEGGRTSEAAVVDGLRWIAQDFRRTRKPSIINLSIGGAGHYWTLNRAVKAIIKLGISCVVAAGNSEMDACYYSPAMVSESVTVANTNENDERM…	NA	NA	PF05922.18,PF00082.24	Inhibitor_I9,Peptidase_S8	C5P4Z8.1	2e-72	RecName: Full=Subtilisin-like protease CPC735_031240; Flags: Precursor [Coccidioides posadasii C735 delta SOWgp]	P80146.3	6.99e-53	RecName: Full=Extracellular serine proteinase; Flags: Precursor [Thermus sp. Rt41A]	GO:0006508,GO:0006508	GO:0005576,GO:0005576,GO:0110165	GO:0008236,GO:0004252,GO:0008236,GO:0016787,GO:0008233,GO:0008233
2	c27354_g1_i1	98.6%	273.478	1.24e-95	89.42%	CAH0789433	HBWS01004337	scig1.0010802_1	scig1.0010802	Sycon ciliatum partial similar to CCQ18650.1 histone H3 (2.75e-96 Sycon ciliatum); Histone H3 (1.37e-95 Urechis)	gtttaccagtccatcagaacttcgcagagttttcgacttcctttgaaaatggctcgtactaagcagactgctcgtaagtccaccggaggaaaagctcctcgcaaacagttggccaccaaggctgctcgcaagagtgcgcccgccactggaggagtgaagaagcctcaccgttaccgcccaggaactgtggctctccgtgaaatccgccgttaccagaagtccacggagcttctcatccgcaagttgccattccagcgtcttgtccgtgagatcgcccaggattttaagactgatctccgcttccagtcatcggctgtcatggcccttcaggaagcaagcgaggcttaccttgtcggtctcttcgaggacaccaacttgtgcgccatccatgccaagcgt…	VYQSIRTSQSFRLPLKMARTKQTARKSTGGKAPRKQLATKAARKSAPATGGVKKPHRYRPGTVALREIRRYQKSTELLIRKLPFQRLVREIAQDFKTDLRFQSSAVMALQEASEAYLVGLFEDTNLCAIHAKRVTIMPKDIQLARRIRGERA*	NA	NA	PF00125.26	Histone	P02299.4	1.23e-95	RecName: Full=Histone H3 [Drosophila melanogaster]<>RecName: Full=Histone H3.2 [Bos taurus]<>RecName: Full=Histone H3.2; AltName: Full=H3-clustered histone 13; AltName: Full=H3-clustered histone 14; AltName: Full=H3-clustered histone 15; AltName: Full=H3-clustered histone 2; AltName: Full=H3-clustered histone 3; AltName: Full=H3-clustered histone 4; AltName: Full=H3-clustered histone 6; AltName: …	P02299.4	5.53e-93	RecName: Full=Histone H3 [Drosophila melanogaster]<>RecName: Full=Histone H3.2 [Bos taurus]<>RecName: Full=Histone H3.2; AltName: Full=H3-clustered histone 13; AltName: Full=H3-clustered histone 14; AltName: Full=H3-clustered histone 15; AltName: Full=H3-clustered histone 2; AltName: Full=H3-clustered histone 3; AltName: Full=H3-clustered histone 4; AltName: Full=H3-clustered histone 6; AltName: …	GO:0006334	GO:0000786,GO:0000786,GO:0005634,GO:0005694,GO:0000785,GO:0035059,GO:0005700,GO:0000786,GO:0005634,GO:0005694,GO:0005694	GO:0003677,GO:0030527,GO:0046982,GO:0003677,GO:0031492,GO:0005515,GO:0005515,GO:0005515,GO:0005515,GO:0005515,GO:0005515,GO:0005515
3	c32626_g1_i1	90.6%	308.145	1.62e-104	100.00%	CAH0826820	HBWS01070442	scig1.0009845_5	scig1.0009845	Sycon ciliatum partial hypothetical protein	ggctcaggagatggggggggggccagctttcttcctttttgtgttgtctgctttgtgagaaaggcgtcaatttcaacatccaagatgggtaaggaaaagactcacgttaacatcgtcgttatcggccatgtcgacagtggaaagtctacttccactggccatctcatctacaaatgtggtggtatcgacaagcgtaccatcgagaagttcgagaaggaggctcaggagatgggcaagggatccttcaagtacgcttgggtgttggacaagctgaaggccgagcgtgaacgtggtatcaccatcgacattgctctgtggaagtttgagaccactaagttctatgtcaccatcattgatgcccctggacatcgtgacttcatcaagaacatgatcacagga…	GSGDGGGASFLPFCVVCFVRKASISTSKMGKEKTHVNIVVIGHVDSGKSTSTGHLIYKCGGIDKRTIEKFEKEAQEMGKGSFKYAWVLDKLKAERERGITIDIALWKFETTKFYVTIIDAPGHRDFIKNMITGTSQADCAVLIVAAGVGEFEAGISKNGQTREHALLAFTLGVKQLIIGVNKMDSTEPPYSSARFEEISKEVSGFIKKVGYNPKAVAFVPISGWHGDNMIAPTEKMAWYKGWEIERKEGKASGKTLLEALDAILPPSRPSDKPLRLPLQDVYKIGGIGTVPVGRVETGTLKAGMIVTVAPAMVSTEVKSVEMHHETLTEALPGDNVGFNVKNVSVKDIRRGMVVGDSKNDPPKEAKNFTAQVIVLNHPNEIRAGYTPVLDCHTAHIACK…	NA	NA	PF00009.29,PF03144.27,PF03143.19	GTP_EFTU,GTP_EFTU_D2,GTP_EFTU_D3	Q92005.1	0	RecName: Full=Elongation factor 1-alpha; Short=EF-1-alpha [Danio rerio]	Q92005.1	0	RecName: Full=Elongation factor 1-alpha; Short=EF-1-alpha [Danio rerio]	GO:0006412,GO:0006414,GO:0006414,GO:0006414,GO:0006412,GO:0006414	GO:0005737,GO:0005737	GO:0003746,GO:0003924,GO:0003746,GO:0003924,GO:0003746,GO:0003924,GO:0005525,GO:0000166,GO:0003746,GO:0016787,GO:0005525
4	c37405_g1_i1	76.5%	859.751	0	93.06%	CAH0944656	HBWS01169482	scig1.0025934_5	scig1.0025934	Sycon ciliatum partial similar to ATP synthase subunit alpha, mitochondrial (0 Bos); CCQ42778.1 ATP synthase beta chain (7.03e-21 Sycon ciliatum)	tacgcgccatgccgtgggccgatgcgcaggcgcaacacggacacacggactgtgtcgagtcgatgcatagatttcttggctgttgcttttgagcaagacgagaaagctgcgatcatgtcgttggcgaggggaatttcgagccgaactctggttcgccagagccgtgcgcttttgcgcacaactcctcgcgctgcaacggccgcacgatgcttctctactggaagctctactcgtgcttctattggcgcatccgaggtctccaagctgttggaacagcgcatccttggccaaagcacaaaggctgatttggctgagaccggccgtgtgctgagcattggtgacggtattgcccgtgtctatggcctccagaacatccaggccgaagagatggtggagttc…	YAPCRGPMRRRNTDTRTVSSRCIDFLAVAFEQDEKAAIMSLARGISSRTLVRQSRALLRTTPRAATAARCFSTGSSTRASIGASEVSKLLEQRILGQSTKADLAETGRVLSIGDGIARVYGLQNIQAEEMVEFDSGLKGMALNLEPDNVGVVVFGNDKAIKEGDIVRRTGAIVDVPVGEELLGRVVDALGNPIDGQGPIKSAKRSRVGVKAPGIIPRTSVKEPMQSGIKAVDSLVPIGRGQRELIIGDRQTGKTAVAVDTILNQKRFNEATDEKKKLYCIYVAVGQKRSTVAQLVKRLRDSDALKYSVIVSATASDAAPLQFLAPYSGCAMGEFFRDNGKHALIIYDDLSKQAVAYRQMSLLLRRPPGREAYPGDVFYLHSRLLERAAKMSEANGGGSL…	NA	NA	PF02874.25,PF00006.27,PF00306.29	ATP-synt_ab_N,ATP-synt_ab,ATP-synt_ab_C	P19483.1	0	RecName: Full=ATP synthase subunit alpha, mitochondrial; AltName: Full=ATP synthase F1 subunit alpha; Flags: Precursor [Bos taurus]	P80021.2	0	RecName: Full=ATP synthase subunit alpha, mitochondrial; AltName: Full=ATP synthase F1 subunit alpha; AltName: Full=ATP synthase subunit alpha heart isoform, mitochondrial; AltName: Full=ATP synthase subunit alpha liver isoform, mitochondrial; Flags: Precursor [Sus scrofa]	GO:0015986,GO:0046034,GO:0015986,GO:1902600,GO:1902600,GO:0006754,GO:0006811	GO:0045261,GO:0005754,GO:0045261,GO:0045261,GO:0005739,GO:0005743,GO:0005886,GO:0016020,GO:0005739,GO:0005743,GO:0005886,GO:0005737	GO:0005524,GO:0043531,GO:0046933,GO:0005524,GO:0046933,GO:0032559,GO:0000166,GO:0005524
	c37405_g1_i2	80.4%	768.459	0	78.34%	CAH0944656	HBWS01169482	scig1.0025934_5	scig1.0025934	Sycon ciliatum partial similar to ATP synthase subunit alpha, mitochondrial (0 Bos); CCQ42778.1 ATP synthase beta chain (7.03e-21 Sycon ciliatum)	tacgcgccatgccgtgggccgatgcgcaggcgcaacacggacacacggactgtgtcgagtcgatgcatagatttcttggctgttgcttttgagcaagacgagaaagctgcgatcatgtcgttggcgaggggaatttcgagccgaactctggttcgccagagccgtgcgcttttgcgcacaactcctcgcgctgcaacggccgcacgatgcttctctactggaagctctactcgtgcttctattggcgcatccgaggtctccaagctgttggaacagcgcatccttggccaaagcacaaaggctgatttggctgagaccggccgtgtgctgagcattggtgacggtattgcccgtgtctatggcctccagaacatccaggccgaagagatggtggagttc…	YAPCRGPMRRRNTDTRTVSSRCIDFLAVAFEQDEKAAIMSLARGISSRTLVRQSRALLRTTPRAATAARCFSTGSSTRASIGASEVSKLLEQRILGQSTKADLAETGRVLSIGDGIARVYGLQNIQAEEMVEFDSGLKGMALNLEPDNVGVVVFGNDKAIKEGDIVRRTGAIVDVPVGEELLGRVVDALGNPIDGQGPIKSAKRSRVGVKAPGIIPRTSVKEPMQSGIKAVDSLVPIGRGQRELIIGDRQTGKTAVAVDTILNQKRFNEATDEKKKLYCIYVAVGQKRSTVAQLVKRLRDSDALKYSVIVSATASDAAPLQFLAPYSGCAMGEFFRDNGKHALIIYDDLSKQAVAYRQMSLLLRRPPGREAYPGDVFYLHSRLLERAAKMSEANGGGSL…	NA	NA	PF02874.25,PF00006.27,PF00306.29	ATP-synt_ab_N,ATP-synt_ab,ATP-synt_ab_C	P19483.1	0	RecName: Full=ATP synthase subunit alpha, mitochondrial; AltName: Full=ATP synthase F1 subunit alpha; Flags: Precursor [Bos taurus]	P80021.2	0	RecName: Full=ATP synthase subunit alpha, mitochondrial; AltName: Full=ATP synthase F1 subunit alpha; AltName: Full=ATP synthase subunit alpha heart isoform, mitochondrial; AltName: Full=ATP synthase subunit alpha liver isoform, mitochondrial; Flags: Precursor [Sus scrofa]	GO:0015986,GO:0046034,GO:0015986,GO:1902600,GO:1902600,GO:0006754,GO:0006811	GO:0045261,GO:0005754,GO:0045261,GO:0045261,GO:0005739,GO:0005743,GO:0005886,GO:0016020,GO:0005739,GO:0005743,GO:0005886,GO:0005737	GO:0005524,GO:0043531,GO:0046933,GO:0005524,GO:0046933,GO:0032559,GO:0000166,GO:0005524
5	c37486_g1_i1	78.7%	462.996	2.75e-162	69.81%	CAH0943672	HBWS01167679	scig1.0009845_1	scig1.0009845	Sycon ciliatum hypothetical protein	atgggcaagggatccttcaagtacgcttgggtgttggacaagctgaaggccgagcgtgaacgtggtatcaccatcgacattgctctgtggaagtttgagaccactaagttctatgtcaccatcattgatgcccctggacatcgtgacttcatcaagaacatgatcacaggaacatcccaggccgattgcgctgtcttgatcgtcgctgctggtgttggtgagttcgaggctggtatctccaagaacggccagacccgcgagcatgctctcctcgctttcacgctcggtgtcaagcaactgatcattggtgtgaacaagatggactccaccgagccaccctacagctctgctcgtttcgaagaaatctcgaaggaagtctcgggctttatcaagaaggtc…	MGKGSFKYAWVLDKLKAERERGITIDIALWKFETTKFYVTIIDAPGHRDFIKNMITGTSQADCAVLIVAAGVGEFEAGISKNGQTREHALLAFTLGVKQLIIGVNKMDSTEPPYSSARFEEISKEVSGFIKKVGYNPKAVAFVPISGWHGDNMIAPTEKMAWYKGWEIERKEGKASGKTLLEALDAILPPSRPSDKPLRLPLQDVYKIGGIGTVPVGRVETGTLKAGMIVTVAPAMVSTEVKSVEMHHETLTEALPGDNVGFNVKNVSVKDIRRGMVVGDSKNDPPKEAKNFTAQVIVLNHPNEIRAGYTPVLDCHTAHIACKFQELLEKIDRRSGKKLEDMPKAVKSGDACIVTMVPSKPMVVEPFTNYAPLGRFAVRDMRQTVAVGVIKAVEKVDAT…	NA	NA	PF00009.29,PF03144.27,PF03143.19	GTP_EFTU,GTP_EFTU_D2,GTP_EFTU_D3	Q92005.1	0	RecName: Full=Elongation factor 1-alpha; Short=EF-1-alpha [Danio rerio]	Q92005.1	0	RecName: Full=Elongation factor 1-alpha; Short=EF-1-alpha [Danio rerio]	GO:0006412,GO:0006414,GO:0006414,GO:0006414,GO:0006412,GO:0006414	GO:0005737,GO:0005737	GO:0003746,GO:0003924,GO:0003746,GO:0003924,GO:0003746,GO:0003924,GO:0005525,GO:0000166,GO:0003746,GO:0016787,GO:0005525
6	c14026_g1_i1	96.6%	423.705	1.08e-150	99.36%	CAH0893968	HBWS01128744	scig1.0072162_3	scig1.0072162	Sycon ciliatum hypothetical protein	atgtgtgacgacgatgttgccgctcttgtcgtagacaatggctccggtatgtgcaaagccggtttcgccggtgatgacgcaccccgtgccgtcttcccctccatcgtcggccgtccccgccatcaaggtgtgatggtcggtatgggccagaaggacagctacgtcggagacgaggctcagtccaagagaggtatcctgacgctcaagtaccccattgagcacggtatcgtcaccaactgggacgacatggagaagatctggcatcacactttctacaacgagctgcgtgttgcccccgaggagcacccggtcctcctgaccgaggctcccctcaaccccaaggctaaccgcgagaagatgactcagatcatgttcgagaccttcaacaccccggctatg…	MCDDDVAALVVDNGSGMCKAGFAGDDAPRAVFPSIVGRPRHQGVMVGMGQKDSYVGDEAQSKRGILTLKYPIEHGIVTNWDDMEKIWHHTFYNELRVAPEEHPVLLTEAPLNPKANREKMTQIMFETFNTPAMYVAIQAVLSLYASGRTTGIVLDSGDGVSHTVPIYEGYALPHAILRLDLAGRDLTDYLMKILTERGYSFTTTAEREIVRDIKEKLCYVALDFEQEMATSAQSSSLEKSYELPDGQVITIGNERFRCPEALFQPSFLGMEQAGIHETTYNSIMKCDVDIRKDLYANIVLSGGTTMYPGIADRMQKEIVALAPPTMKIKIIAPPERKYSVWIGGSILASLSTFQQMWISKQEYDESGPSIVHRKCF*	NA	NA	PF00022.21	Actin	P10984.3	0	RecName: Full=Actin-2; Flags: Precursor [Caenorhabditis elegans]	P10984.3	0	RecName: Full=Actin-2; Flags: Precursor [Caenorhabditis elegans]	GO:0000281,GO:0030866,GO:0009792,GO:0009792,GO:0009792,GO:0000281,GO:0000281,GO:0000281,GO:0030866,GO:0040011,GO:0007111	GO:0005737,GO:0005856,GO:0005737,GO:0005884,GO:0005938,GO:0005856	GO:0000166,GO:0016787,GO:0005524,GO:0005524
7	c41075_g1_i2	96.8%	767.689	0	81.54%	CAH0893968	HBWS01128744	scig1.0072162_3	scig1.0072162	Sycon ciliatum hypothetical protein	atgtgtgacgacgatgttgccgctcttgtcgtagacaatggctccggtatgtgcaaagccggtttcgccggtgatgacgcaccccgtgccgtcttcccctccatcgtcggccgtccccgccatcaaggtgtgatggtcggtatgggccagaaggacagctacgtcggagacgaggctcagtccaagagaggtatcctgacgctcaagtaccccattgagcacggtatcgtcaccaactgggacgacatggagaagatctggcatcacactttctacaacgagctgcgtgttgcccccgaggagcacccggtcctcctgaccgaggctcccctcaaccccaaggctaaccgcgagaagatgactcagatcatgttcgagaccttcaacaccccggctatg…	MCDDDVAALVVDNGSGMCKAGFAGDDAPRAVFPSIVGRPRHQGVMVGMGQKDSYVGDEAQSKRGILTLKYPIEHGIVTNWDDMEKIWHHTFYNELRVAPEEHPVLLTEAPLNPKANREKMTQIMFETFNTPAMYVAIQAVLSLYASGRTTGIVLDSGDGVSHTVPIYEGYALPHAILRLDLAGRDLTDYLMKILTERGYSFTTTAEREIVRDIKEKLCYVALDFEQEMATSAQSSSLEKSYELPDGQVITIGNERFRCPEALFQPSFLGMEQAGIHETTYNSIMKCDVDIRKDLYANIVLSGGTTMYPGIADRMQKEIVALAPPTMKIKIIAPPERKYSVWIGGSILASLSTFQQMWISKQEYDESGPSIVHRKCF*	NA	NA	PF00022.21	Actin	P10984.3	0	RecName: Full=Actin-2; Flags: Precursor [Caenorhabditis elegans]	P10984.3	0	RecName: Full=Actin-2; Flags: Precursor [Caenorhabditis elegans]	GO:0000281,GO:0030866,GO:0009792,GO:0009792,GO:0009792,GO:0000281,GO:0000281,GO:0000281,GO:0030866,GO:0040011,GO:0007111	GO:0005737,GO:0005856,GO:0005737,GO:0005884,GO:0005938,GO:0005856	GO:0000166,GO:0016787,GO:0005524,GO:0005524
	c41075_g1_i4	96.8%	767.689	0	83.90%	CAH0893968	HBWS01128744	scig1.0072162_3	scig1.0072162	Sycon ciliatum hypothetical protein	atgtgtgacgacgatgttgccgctcttgtcgtagacaatggctccggtatgtgcaaagccggtttcgccggtgatgacgcaccccgtgccgtcttcccctccatcgtcggccgtccccgccatcaaggtgtgatggtcggtatgggccagaaggacagctacgtcggagacgaggctcagtccaagagaggtatcctgacgctcaagtaccccattgagcacggtatcgtcaccaactgggacgacatggagaagatctggcatcacactttctacaacgagctgcgtgttgcccccgaggagcacccggtcctcctgaccgaggctcccctcaaccccaaggctaaccgcgagaagatgactcagatcatgttcgagaccttcaacaccccggctatg…	MCDDDVAALVVDNGSGMCKAGFAGDDAPRAVFPSIVGRPRHQGVMVGMGQKDSYVGDEAQSKRGILTLKYPIEHGIVTNWDDMEKIWHHTFYNELRVAPEEHPVLLTEAPLNPKANREKMTQIMFETFNTPAMYVAIQAVLSLYASGRTTGIVLDSGDGVSHTVPIYEGYALPHAILRLDLAGRDLTDYLMKILTERGYSFTTTAEREIVRDIKEKLCYVALDFEQEMATSAQSSSLEKSYELPDGQVITIGNERFRCPEALFQPSFLGMEQAGIHETTYNSIMKCDVDIRKDLYANIVLSGGTTMYPGIADRMQKEIVALAPPTMKIKIIAPPERKYSVWIGGSILASLSTFQQMWISKQEYDESGPSIVHRKCF*	NA	NA	PF00022.21	Actin	P10984.3	0	RecName: Full=Actin-2; Flags: Precursor [Caenorhabditis elegans]	P10984.3	0	RecName: Full=Actin-2; Flags: Precursor [Caenorhabditis elegans]	GO:0000281,GO:0030866,GO:0009792,GO:0009792,GO:0009792,GO:0000281,GO:0000281,GO:0000281,GO:0030866,GO:0040011,GO:0007111	GO:0005737,GO:0005856,GO:0005737,GO:0005884,GO:0005938,GO:0005856	GO:0000166,GO:0016787,GO:0005524,GO:0005524
8	c41117_g3_i1	97.2%	201.445	8.92e-62	16.29%	CAH0791050	HBWS01007207	scig1.0017799_2	scig1.0017799	Sycon ciliatum partial similar to Histone H4 (1.67e-67 Dendronephthya)	cgacgttcatcattcgaatcaatcatgtctggacgaggaaagggaggaaagggtcttggaaagggaggcgccaagcgccatcgcaagatccttcgcgacaacatccagggtattaccaagcccgccattcgccgtctggctcgccgtggtggtgtcaagcgtatctctggtcttatctacgaggagacccgtggtgtgctcaaggtcttccttgagaacgtcatccgtgatgccgtcacctacaccgagcacgccaagcgcaagactgtcaccgccatggatgtcgtctatgccttgaaacgccagggacgtactctgtacggattcggcggttaa	RRSSFESIMSGRGKGGKGLGKGGAKRHRKILRDNIQGITKPAIRRLARRGGVKRISGLIYEETRGVLKVFLENVIRDAVTYTEHAKRKTVTAMDVVYALKRQGRTLYGFGG*	NA	NA	PF15511.8	CENP-T_C	P35059.2	1.5e-67	RecName: Full=Histone H4 [Acropora formosa]<>RecName: Full=Histone H4 [Dendronephthya klunzingeri]	P35059.2	1.73e-52	RecName: Full=Histone H4 [Acropora formosa]<>RecName: Full=Histone H4 [Dendronephthya klunzingeri]		GO:0000786,GO:0000786,GO:0005634,GO:0005694,GO:0005634,GO:0005694	GO:0003677,GO:0030527,GO:0046982,GO:0003677
	c41117_g3_i2	97.2%	201.445	5.99e-64	25.22%	CAH0791050	HBWS01007207	scig1.0017799_2	scig1.0017799	Sycon ciliatum partial similar to Histone H4 (1.67e-67 Dendronephthya)	cgacgttcatcattcgaatcaatcatgtctggacgaggaaagggaggaaagggtcttggaaagggaggcgccaagcgccatcgcaagatccttcgcgacaacatccagggtattaccaagcccgccattcgccgtctggctcgccgtggtggtgtcaagcgtatctctggtcttatctacgaggagacccgtggtgtgctcaaggtcttccttgagaacgtcatccgtgatgccgtcacctacaccgagcacgccaagcgcaagactgtcaccgccatggatgtcgtctatgccttgaaacgccagggacgtactctgtacggattcggcggttaa	RRSSFESIMSGRGKGGKGLGKGGAKRHRKILRDNIQGITKPAIRRLARRGGVKRISGLIYEETRGVLKVFLENVIRDAVTYTEHAKRKTVTAMDVVYALKRQGRTLYGFGG*	NA	NA	PF15511.8	CENP-T_C	P35059.2	1.5e-67	RecName: Full=Histone H4 [Acropora formosa]<>RecName: Full=Histone H4 [Dendronephthya klunzingeri]	P35059.2	1.73e-52	RecName: Full=Histone H4 [Acropora formosa]<>RecName: Full=Histone H4 [Dendronephthya klunzingeri]		GO:0000786,GO:0000786,GO:0005634,GO:0005694,GO:0005634,GO:0005694	GO:0003677,GO:0030527,GO:0046982,GO:0003677
	c41117_g3_i3	97.2%	201.445	3.63e-62	17.67%	CAH0791050	HBWS01007207	scig1.0017799_2	scig1.0017799	Sycon ciliatum partial similar to Histone H4 (1.67e-67 Dendronephthya)	cgacgttcatcattcgaatcaatcatgtctggacgaggaaagggaggaaagggtcttggaaagggaggcgccaagcgccatcgcaagatccttcgcgacaacatccagggtattaccaagcccgccattcgccgtctggctcgccgtggtggtgtcaagcgtatctctggtcttatctacgaggagacccgtggtgtgctcaaggtcttccttgagaacgtcatccgtgatgccgtcacctacaccgagcacgccaagcgcaagactgtcaccgccatggatgtcgtctatgccttgaaacgccagggacgtactctgtacggattcggcggttaa	RRSSFESIMSGRGKGGKGLGKGGAKRHRKILRDNIQGITKPAIRRLARRGGVKRISGLIYEETRGVLKVFLENVIRDAVTYTEHAKRKTVTAMDVVYALKRQGRTLYGFGG*	NA	NA	PF15511.8	CENP-T_C	P35059.2	1.5e-67	RecName: Full=Histone H4 [Acropora formosa]<>RecName: Full=Histone H4 [Dendronephthya klunzingeri]	P35059.2	1.73e-52	RecName: Full=Histone H4 [Acropora formosa]<>RecName: Full=Histone H4 [Dendronephthya klunzingeri]		GO:0000786,GO:0000786,GO:0005634,GO:0005694,GO:0005634,GO:0005694	GO:0003677,GO:0030527,GO:0046982,GO:0003677
	c41117_g3_i4	97.2%	201.445	3.52e-61	14.25%	CAH0791050	HBWS01007207	scig1.0017799_2	scig1.0017799	Sycon ciliatum partial similar to Histone H4 (1.67e-67 Dendronephthya)	cgacgttcatcattcgaatcaatcatgtctggacgaggaaagggaggaaagggtcttggaaagggaggcgccaagcgccatcgcaagatccttcgcgacaacatccagggtattaccaagcccgccattcgccgtctggctcgccgtggtggtgtcaagcgtatctctggtcttatctacgaggagacccgtggtgtgctcaaggtcttccttgagaacgtcatccgtgatgccgtcacctacaccgagcacgccaagcgcaagactgtcaccgccatggatgtcgtctatgccttgaaacgccagggacgtactctgtacggattcggcggttaa	RRSSFESIMSGRGKGGKGLGKGGAKRHRKILRDNIQGITKPAIRRLARRGGVKRISGLIYEETRGVLKVFLENVIRDAVTYTEHAKRKTVTAMDVVYALKRQGRTLYGFGG*	NA	NA	PF15511.8	CENP-T_C	P35059.2	1.5e-67	RecName: Full=Histone H4 [Acropora formosa]<>RecName: Full=Histone H4 [Dendronephthya klunzingeri]	P35059.2	1.73e-52	RecName: Full=Histone H4 [Acropora formosa]<>RecName: Full=Histone H4 [Dendronephthya klunzingeri]		GO:0000786,GO:0000786,GO:0005634,GO:0005694,GO:0005634,GO:0005694	GO:0003677,GO:0030527,GO:0046982,GO:0003677
9	c41202_g1_i2	94.0%	876.315	0	80.69%	CAH0812801	HBWS01045584	scig1.0030770_3	scig1.0030770	Sycon ciliatum similar to Tubulin alpha-1C chain (0 Homo)	atgcgtgagtgtatttccatccatgtcgggcaagccggagtgcaaattggtaacgcgtgctgggagttgtactgccttgaacatggcatccagcctgacggacaaatgccctcagacaagaccatcggaggcggcgacgactccttcaacaccttcttcagcgagactggcgctggcaagcacgttccgcgcgctgtgttcgtagacctggagccaacggtcatcgatgaggtacgtaccggtacataccgccagctgttccaccctgagcagttgatcacgggcaaggaggatgcagccaacaactacgcacgtggccactacaccatcggcaaggagatcattgaccttgtcctggatcgtatccgtaagctggcggaccagtgtactggactacaa…	MRECISIHVGQAGVQIGNACWELYCLEHGIQPDGQMPSDKTIGGGDDSFNTFFSETGAGKHVPRAVFVDLEPTVIDEVRTGTYRQLFHPEQLITGKEDAANNYARGHYTIGKEIIDLVLDRIRKLADQCTGLQGFLIFHSFGGGTGSGFSSLLMERLSVDYGKKSKLEFAIYPAPQVSTAVVEPYNSVLTTHTTLERSDCAFMVDNEAIYDICRRNLDVERPTYTNLNRLIAQIVSSITASLRFDGALNVDLTEFQTNLVPYPRIHFPLATYAPVISAEKAYHEQLTVAEITNACFEPANQMVKCDPRHGKYMACCLLYRGDVVPKDVNAAIATIKTKRTIQFVDWCPTGFKVGINYQPPTVVPGGDLAKVQRAVCMLSNTTAIAEAWARLDHKFDLMY…	NA	NA	PF00091.27,PF03953.19	Tubulin,Tubulin_C	Q9BQE3.1	0	RecName: Full=Tubulin alpha-1C chain; AltName: Full=Alpha-tubulin 6; AltName: Full=Tubulin alpha-6 chain; Contains: RecName: Full=Detyrosinated tubulin alpha-1C chain [Homo sapiens]	Q9BQE3.1	0	RecName: Full=Tubulin alpha-1C chain; AltName: Full=Alpha-tubulin 6; AltName: Full=Tubulin alpha-6 chain; Contains: RecName: Full=Detyrosinated tubulin alpha-1C chain [Homo sapiens]	GO:0000226,GO:0000278,GO:0007017,GO:0051301,GO:0030705,GO:0007017	GO:0005737,GO:0005874,GO:0005874,GO:0005737,GO:0005856,GO:0005874,GO:0005881,GO:0005874,GO:0005856,GO:0015630,GO:0005634,GO:0005634,GO:0031982,GO:0015630	GO:0005200,GO:0005525,GO:0005200,GO:0005525,GO:0000166,GO:0016787,GO:0005525,GO:0046872,GO:0005515,GO:0005515,GO:0005515,GO:0005515,GO:0005515,GO:0005515,GO:0005198,GO:0005515
	c41202_g1_i3	94.5%	879.396	0	77.14%	CAH0812801	HBWS01045584	scig1.0030770_3	scig1.0030770	Sycon ciliatum similar to Tubulin alpha-1C chain (0 Homo)	atgcgtgagtgtatttccatccatgtcgggcaagccggagtgcaaattggtaacgcgtgctgggagttgtactgccttgaacatggcatccagcctgacggacaaatgccctcagacaagaccatcggaggcggcgacgactccttcaacaccttcttcagcgagactggcgctggcaagcacgttccgcgcgctgtgttcgtagacctggagccaacggtcatcgatgaggtacgtaccggtacataccgccagctgttccaccctgagcagttgatcacgggcaaggaggatgcagccaacaactacgcacgtggccactacaccatcggcaaggagatcattgaccttgtcctggatcgtatccgtaagctggcggaccagtgtactggactacaa…	MRECISIHVGQAGVQIGNACWELYCLEHGIQPDGQMPSDKTIGGGDDSFNTFFSETGAGKHVPRAVFVDLEPTVIDEVRTGTYRQLFHPEQLITGKEDAANNYARGHYTIGKEIIDLVLDRIRKLADQCTGLQGFLIFHSFGGGTGSGFSSLLMERLSVDYGKKSKLEFAIYPAPQVSTAVVEPYNSVLTTHTTLERSDCAFMVDNEAIYDICRRNLDVERPTYTNLNRLIAQIVSSITASLRFDGALNVDLTEFQTNLVPYPRIHFPLATYAPVISAEKAYHEQLTVAEITNACFEPANQMVKCDPRHGKYMACCLLYRGDVVPKDVNAAIATIKTKRTIQFVDWCPTGFKVGINYQPPTVVPGGDLAKVQRAVCMLSNTTAIAEAWARLDHKFDLMY…	NA	NA	PF00091.27,PF03953.19	Tubulin,Tubulin_C	Q9BQE3.1	0	RecName: Full=Tubulin alpha-1C chain; AltName: Full=Alpha-tubulin 6; AltName: Full=Tubulin alpha-6 chain; Contains: RecName: Full=Detyrosinated tubulin alpha-1C chain [Homo sapiens]	Q9BQE3.1	0	RecName: Full=Tubulin alpha-1C chain; AltName: Full=Alpha-tubulin 6; AltName: Full=Tubulin alpha-6 chain; Contains: RecName: Full=Detyrosinated tubulin alpha-1C chain [Homo sapiens]	GO:0000226,GO:0000278,GO:0007017,GO:0051301,GO:0030705,GO:0007017	GO:0005737,GO:0005874,GO:0005874,GO:0005737,GO:0005856,GO:0005874,GO:0005881,GO:0005874,GO:0005856,GO:0015630,GO:0005634,GO:0005634,GO:0031982,GO:0015630	GO:0005200,GO:0005525,GO:0005200,GO:0005525,GO:0000166,GO:0016787,GO:0005525,GO:0046872,GO:0005515,GO:0005515,GO:0005515,GO:0005515,GO:0005515,GO:0005515,GO:0005198,GO:0005515
	c41202_g1_i4	93.3%	871.692	0	79.13%	CAH0812801	HBWS01045584	scig1.0030770_3	scig1.0030770	Sycon ciliatum similar to Tubulin alpha-1C chain (0 Homo)	atgcgtgagtgtatttccatccatgtcgggcaagccggagtgcaaattggtaacgcgtgctgggagttgtactgccttgaacatggcatccagcctgacggacaaatgccctcagacaagaccatcggaggcggcgacgactccttcaacaccttcttcagcgagactggcgctggcaagcacgttccgcgcgctgtgttcgtagacctggagccaacggtcatcgatgaggtacgtaccggtacataccgccagctgttccaccctgagcagttgatcacgggcaaggaggatgcagccaacaactacgcacgtggccactacaccatcggcaaggagatcattgaccttgtcctggatcgtatccgtaagctggcggaccagtgtactggactacaa…	MRECISIHVGQAGVQIGNACWELYCLEHGIQPDGQMPSDKTIGGGDDSFNTFFSETGAGKHVPRAVFVDLEPTVIDEVRTGTYRQLFHPEQLITGKEDAANNYARGHYTIGKEIIDLVLDRIRKLADQCTGLQGFLIFHSFGGGTGSGFSSLLMERLSVDYGKKSKLEFAIYPAPQVSTAVVEPYNSVLTTHTTLERSDCAFMVDNEAIYDICRRNLDVERPTYTNLNRLIAQIVSSITASLRFDGALNVDLTEFQTNLVPYPRIHFPLATYAPVISAEKAYHEQLTVAEITNACFEPANQMVKCDPRHGKYMACCLLYRGDVVPKDVNAAIATIKTKRTIQFVDWCPTGFKVGINYQPPTVVPGGDLAKVQRAVCMLSNTTAIAEAWARLDHKFDLMY…	NA	NA	PF00091.27,PF03953.19	Tubulin,Tubulin_C	Q9BQE3.1	0	RecName: Full=Tubulin alpha-1C chain; AltName: Full=Alpha-tubulin 6; AltName: Full=Tubulin alpha-6 chain; Contains: RecName: Full=Detyrosinated tubulin alpha-1C chain [Homo sapiens]	Q9BQE3.1	0	RecName: Full=Tubulin alpha-1C chain; AltName: Full=Alpha-tubulin 6; AltName: Full=Tubulin alpha-6 chain; Contains: RecName: Full=Detyrosinated tubulin alpha-1C chain [Homo sapiens]	GO:0000226,GO:0000278,GO:0007017,GO:0051301,GO:0030705,GO:0007017	GO:0005737,GO:0005874,GO:0005874,GO:0005737,GO:0005856,GO:0005874,GO:0005881,GO:0005874,GO:0005856,GO:0015630,GO:0005634,GO:0005634,GO:0031982,GO:0015630	GO:0005200,GO:0005525,GO:0005200,GO:0005525,GO:0000166,GO:0016787,GO:0005525,GO:0046872,GO:0005515,GO:0005515,GO:0005515,GO:0005515,GO:0005515,GO:0005515,GO:0005198,GO:0005515
	Sycon ciliatum hits overexpressed in oscular region with increased spicule formation
