## Supplementary material for "Genetic parallels in biomineralization of the calcareous sponge *Sycon ciliatum* and stony corals": Dataset S7

### Sheet: Sycon ciliatum
Gene name	gene ID trranscriptome	Transcript accession	Protein ID (Transcriptome)	Genomic Contig ncbi	Chromosome	BRAKER3 de novo gene ID	Gene ID (NCBI)	Transcript ID (NCBI)	Gene prediction	CDS start	CDS end	strand	Coordinates	note
SciCA1	scig1.0004262	HBWS01034874	CAH0806658	NC_088643.1	Chromosome 1	g1614.t1	LOC135818466	XM_065331849.1	BRAKER gene prediction	22761320	22765744	+	NC_088643.1:22761320..22765744
SciCA9	scig1.0070338	HBWS01127993	CAH0893533	NC_088643.1	Chromosome 1	g2124.t1	LOC135822963	XM_065335804.1	BRAKER gene prediction	31525262	31546651	-	NC_088643.1:31525262..31546651
PI15-like	scig1.0063129	HBWS01125146	CAH0891878	NC_088643.1	Chromosome 1	g2312.t1	LOC135823973	XM_065336862.	BRAKER gene prediction	36961386	36967176	-	NC_088643.1:36961386..36967176
SciNCBT_like2	scig1.0054714	HBWS01088175	CAH0870622	NC_088643.1	Chromosome 1	g2570.t1	LOC135826473	XM_065339078.1	BRAKER gene prediction	41563881	41584486	-	NC_088643.1:41563881..41584486
CRISPLD2-like	scig1.0068968	HBWS01127424	CAH0893205	NC_088643.1	Chromosome 1	g2880.t1	LOC135828870	XM_065341303.1	BRAKER gene prediction	46328349	46337921	+	NC_088643.1:46328349..46337921
SMP 3	scig1.0059459	HBWS01173073	CAH0946691	NC_088643.1	Chromosome 1	g3710.t1	Missing	NA	BRAKER gene prediction	58999001	59000911	+	NC_088643.1:58999001..59000911
SMP 2	scig1.0060948	HBWS01057753	CAH0819637	NC_088643.1	Chromosome 1	g3716.t1	Missing	NA	BRAKER gene prediction	59040113	59042485	-	NC_088643.1:59040113..59042485
Calcarin 10	scig1.0024944	HBWS01043248	CAH0811471	NC_088643.1	Chromosome 1	g3824.t1	Missing	NA	BRAKER gene prediction	61300234	61301097	+	NC_088643.1:61300234..61301097
Calcarin 1	scig1.0075760	HBWS01163645	CAH0941340	NC_088643.1	Chromosome 1	g4759.t1	LOC135805419	XM_065319450.1	BRAKER gene prediction	74615717	74616910	+	NC_088643.1:74615717..74616910
Diactinin_2	scig1.0069458	HBWS01094184	CAH0874028	NC_088643.1	Chromosome 1	g5254.t1	Missing	NA	BRAKER gene prediction	81882250	81882714	+	NC_088643.1:81882250..81882714
Diactinin_1	scig1.0069458	HBWS01094184	CAH0874028	NC_088643.1	Chromosome 1	g5256.t1	Missing	NA	BRAKER gene prediction	81899547	81900023	+	NC_088643.1:81899547..81900023
Diactinin_3	scig1.0069458	HBWS01094184	CAH0874028	NC_088643.1	Chromosome 1	g5260.t1	LOC135808126	XM_065321276.1	BRAKER gene prediction	81926877	81927353	-	NC_088643.1:81926877..81927353
Calcarin 14	scig1.0044414	HBWS01017865, HBWS01084311	CAH0797089, CAH0868392	NC_088643.1	Chromosome 1	g5884.t1	LOC135806389	XM_065320565.1	BRAKER gene prediction	90578780	90610897	+	NC_088643.1:90578780..90610897
Calcarin 7	scig1.0050894	HBWS01086713	CAH0869830	NC_088644.1	Chromosome 2	g6399.t1	Missing	NA	BRAKER gene prediction	1178890	1180119	-	NC_088644.1:1178890..1180119
Calcarin 12	scig1.0079895	HBWS01175356	CAH0947991	NC_088644.1	Chromosome 2	g6807.t1	LOC135810364	XM_065323856.1	BRAKER gene prediction	7526336	7533996	+	NC_088644.1:7526336..7533996
Calcarin 4	scig1.0046020	HBWS01018498	CAH0797442	NC_088644.1	Chromosome 2	g6808.t1	LOC135808485	XM_065321683.1	BRAKER gene prediction	7546026	7550432	+	NC_088644.1:7546026..7550432
Calcarin 6	scig1.0002349	HBWS01067323	CAH0825081	NC_088644.1	Chromosome 2	g6809.t1	LOC135808486	annotated as ncRNA	BRAKER gene prediction	7555590	7557015	+	NC_088644.1:7555590..7557015
Calcarin 2	scig1.0043170	HBWS01017339	CAH0796798	NC_088644.1	Chromosome 2	g6810.t1	LOC135808487	XM_065321684.1	BRAKER gene prediction	7560661	7561968	+	NC_088644.1:7560661..7561968
Calcarin 13	scig1.0012742	HBWS01038427	CAH0827498,CAH0808712	NC_088644.1	Chromosome 2	g6927.t1	LOC135810723	XM_065324201.1	BRAKER gene prediction	9528963	9531290	+	NC_088644.1:9528963..9531290
Calcarin 9	scig1.0037202	HBWS01048103	CAH0814227	NC_088644.1	Chromosome 2	g7288.t1	Missing	NA	BRAKER gene prediction	14297073	14298386	-	NC_088644.1:14297073..14298386
SciAE_like_2	scig1.0051714	HBWS01154049	CAH0932364	NC_088644.1	Chromosome 2	g7657.t1	LOC135809112	XM_065322383.1	BRAKER gene prediction	20331247	20334744	+	NC_088644.1:20331247..20334744
SciAE_like3	scig1.0038270	HBWS01015434	CAH0795695	NC_088644.1	Chromosome 2	g8074.t1	LOC135809482	XM_065322841.1	BRAKER gene prediction	27388246	27392397	+	NC_088644.1:27388246..27392397
Calcarin 5	scig1.0008106	HBWS01136449	CAH0922394	NC_088644.1	Chromosome 2	g8605.t1	LOC135809808	XM_065323236.1	BRAKER gene prediction	34951118	34953153	-	NC_088644.1:34951118..34953153
Calcarin 8	scig1.9002130	HBWS01158424b	xxxxxxxxxx	NC_088644.1	Chromosome 2	g8695.t1	LOC135809885	XM_065323329.1	BRAKER gene prediction	36497169	36506044	-	NC_088644.1:36497169..36506044
SMP 1	scig1.0038215	HBWS01015409	CAH0795681	NC_088645.1	Chromosome 3	NA	NA	NA	blastn	6044267	6045787	-	NC_088645.1:6044267..6045787
Spiculin	scig1.0053140	HBWS01054585	CAH0817835	NC_088645.1	Chromosome 3	g11594.t1	LOC135813046	XM_065326265.1	BRAKER gene prediction	37526708	37527961	-	NC_088645.1:37526708..37527961
Calcarin 17	scig1.0029063	HBWS01111573	NA (CAH0884065 is a second CDS on transcripts)	NC_088645.1	Chromosome 3	g11738.t1	LOC135812174	XM_065325495.1	BRAKER gene prediction	40080911	40084642	-	NC_088645.1:40080911..40084642
SLC4-AE-like1	scig1.0073909	HBWS01162894	CAH0940907	NC_088646.1	Chromosome 4	g12639.t1	LOC135814211	XM_065327300.1	BRAKER gene prediction	7620148	7623423	+	NC_088646.1:7620148..7623423
Calcarin 15	scig1.0041929	HBWS01083389	CAH0857519	NC_088646.1	Chromosome 4	g13496.t1	Missing	NA	BRAKER gene prediction	21127659	21129482	-	NC_088646.1:21127659..21129482
Calcarin 11	scig1.0017588	HBWS01140423	CAH0924671	NC_088646.1	Chromosome 4	g14343.t1	Missing	NA	BRAKER gene prediction	32263019	32265406	+	NC_088646.1:32263019..32265406
Triactinin	scig1.0042140	HBWS01050123	CAH0815330	NC_088646.1	Chromosome 4	g14536.t1	LOC135815884	XM_065329230.1	BRAKER gene prediction	35148349	35148786	+	NC_088646.1:35148349..35148786
SLC4-NCBT-like1	scig1.0027128	HBWS01044125	CAH0811962	NC_088646.1	Chromosome 4	g14812.t1	LOC135816112	XM_065329484.1	BRAKER gene prediction	39497983	39511908	+	NC_088646.1:39497983..39511908
SciCA4	scig1.0063364	HBWS01125249	CAH0891939	NC_088647.1	Chromosome 5	g17063.t1	LOC135818389	XM_065331749.1	BRAKER gene prediction	32923362	32946443	+	NC_088647.1:32923362..32946443
SciCA5	scig1.0015219	HBWS01139398	CAH0924085	NC_088647.1	Chromosome 5	g17064.t1	LOC135818387	XM_065331748.1	BRAKER gene prediction	32960494	32969780	+	NC_088647.1:32960494..32969780
SciCA7	scig1.0068139	HBWS01160625	CAH0939626	NC_088647.1	Chromosome 5	g17066.t2	LOC135818386	XM_065331747.1	BRAKER gene prediction	32980291	32990215	+	NC_088647.1:32980291..32990215
SciCA6	NA	NA	NA	NC_088647.1	Chromosome 5	NA	LOC135818395	XM_065331755.1	BRAKER gene prediction	33446413	33477587	+	NC_088647.1:33446413..33477587	Not in BRAKER prediction
SciCA8	scig1.0056148	HBWS01088748	CAH0870938	NC_088647.1	Chromosome 5	g17087.t1	LOC135818394	XM_065331754.1	BRAKER gene prediction	33480629	33489363	+	NC_088647.1:33480629..33489363
SciCA2	scig1.0014900	HBWS01139277	CAH0924017	NC_088647.1	Chromosome 5	g17088.t1	LOC135818396	XM_065331756.1	BRAKER gene prediction	33491158	33497363	-	NC_088647.1:33491158..33497363
SciCA3	scig1.0048902	HBWS01152837	CAH0931678	NC_088647.1	Chromosome 5	g17089.t1	LOC135818398	XM_065331757.1	BRAKER gene prediction	33508497	33518338	+	NC_088647.1:33508497..33518338
Calcarin 16	scig1.0011673	HBWS01138011	CAH0923280	NC_088649.1	Chromosome 7	g19517.t1	LOC135820788	XM_065333831.1	BRAKER gene prediction	4400962	4424259	+	NC_088649.1:4400962..4424259
FN3-domain protein	scig1.0049285	HBWS01094184	CAH0874028	NC_088649.1	Chromosome 7	g19909.t1	LOC135821005	XM_065334059.1	BRAKER gene prediction	12287402	12291727	-	NC_088649.1:12287402..12291727
SMP 4	scig1.0071264	HBWS01061749	CAH0821874	NC_088652.1	Chromosome 10	g26119.t1	LOC135826456	XM_065339062.1	BRAKER gene prediction	29442185	29457468	-	NC_088652.1:29442185..29457468
Calcarin 3	scig1.0034010	HBWS01013678	CAH0794662	NC_088655.1	Chromosome 13	g29940.t1	LOC135820788	XM_065333831.1	BRAKER gene prediction	14638537	14639622	-	NC_088655.1:14638537..14639622
Subtilisin-like protease	scig1.0045131	HBWS01018167	CAH0797261	scis1895	NA	NA	NA	NA	NA	NA	NA	NA	NA	not in assmembly, but in SCIL_WGA_130802 (scafold scis1895)

### Sheet: Amiv2
Gene name	Gene ID (NCBI)	Protein ID	Genomic Contig ncbi	Chromosome	Gene start	Gene end	Strand	Coordinates
CA10	LOC114958848	XP_044167168.1	NC_058067.1	Acropora millepora isolate JS-1 chromosome 2	10471681	10482344	+	NC_058067.1:10471681..10482344
CA4	LOC114957406	XP_029190657.1	NC_058067.1	Acropora millepora isolate JS-1 chromosome 2	22576854	22589132	-	NC_058067.1:22576854..22589132
CA4	LOC114957406	XP_029190656.1	NC_058067.1	Acropora millepora isolate JS-1 chromosome 2	22576854	22589132	-	NC_058067.1:22576854..22589132
CA3	LOC114960766	XP_029195041.2	NC_058068.1	Acropora millepora isolate JS-1 chromosome 3	3063241	3078621	-	NC_058068.1:3063241..3078621
CA2	LOC114957721	XP_029191079.2	NC_058068.1	Acropora millepora isolate JS-1 chromosome 3	3086974	3099500	-	NC_058068.1:3086974..3099500
CA2	LOC114957721	XP_029191070.2	NC_058068.1	Acropora millepora isolate JS-1 chromosome 3	3086974	3099500	-	NC_058068.1:3086974..3099500
CA2	LOC114957721	XP_029191063.2	NC_058068.1	Acropora millepora isolate JS-1 chromosome 3	3086974	3099500	-	NC_058068.1:3086974..3099500
CA2	LOC114957721	XP_029191054.2	NC_058068.1	Acropora millepora isolate JS-1 chromosome 3	3086974	3099500	-	NC_058068.1:3086974..3099500
CA7	LOC122947109	XP_044173691.1	NC_058068.1	Acropora millepora isolate JS-1 chromosome 3	3124095	3133220	-	NC_058068.1:3124095..3133220
CA1	LOC114957761	XP_029191118.2	NC_058068.1	Acropora millepora isolate JS-1 chromosome 3	3141163	3146317	-	NC_058068.1:3141163..3146317
Ami_Galaxin-like2*	LOC114960402	XP_029194606.2	NC_058068.1	Acropora millepora isolate JS-1 chromosome 3	17803694	17809031	+	NC_058068.1:17803694..17809031
Ami_Galaxin-like1*	LOC114960363	XP_029194558.2	NC_058068.1	Acropora millepora isolate JS-1 chromosome 3	17816391	17819989	+	NC_058068.1:17816391..17819989
Ami_Galaxin-like 5	LOC114960362	XP_029194557.1	NC_058068.1	Acropora millepora isolate JS-1 chromosome 3	17836754	17841145	+	NC_058068.1:17836754..17841145
CA11	LOC114967117	XP_029202945.2	NC_058069.1	Acropora millepora isolate JS-1 chromosome 4	17675931	17688615	-	NC_058069.1:17675931..17688615
CA11	LOC114967117	XP_029202944.2	NC_058069.1	Acropora millepora isolate JS-1 chromosome 4	17675931	17688615	-	NC_058069.1:17675931..17688615
CA11	LOC114967117	XP_029202946.1	NC_058069.1	Acropora millepora isolate JS-1 chromosome 4	17675931	17688615	-	NC_058069.1:17675931..17688615
CA8	LOC114969126	XP_029205258.2	NC_058070.1	Acropora millepora isolate JS-1 chromosome 5	4494905	4503842	+	NC_058070.1:4494905..4503842
CA5	LOC114961020	XP_029195408.2	NC_058070.1	Acropora millepora isolate JS-1 chromosome 5	15914912	15930416	-	NC_058070.1:15914912..15930416
Ami_Galaxin2	LOC114955334	XP_029187997.1	NC_058072.1	Acropora millepora isolate JS-1 chromosome 7	20676596	20681840	+	NC_058072.1:20676596..20681840
Ami_Galaxin*	LOC114955324	XP_029187982.2	NC_058072.1	Acropora millepora isolate JS-1 chromosome 7	20692186	20694766	+	NC_058072.1:20692186..20694766
SLC4_3	LOC114963050	XP_029198011.2	NC_058073.1	Acropora millepora isolate JS-1 chromosome 8	2693687	2700408	+	NC_058073.1:2693687..2700408
SLC4_b	LOC114970262	XP_029206496.2	NC_058076.1	Acropora millepora isolate JS-1 chromosome 11	13782653	13794215	+	NC_058076.1:13782653..13794215
Ami_SLC4g	LOC114970290	XP_029206546.1	NC_058076.1	Acropora millepora isolate JS-1 chromosome 11	13862591	13876852	-	NC_058076.1:13862591..13876852
Ami_SLC4g	LOC114970290	XP_029206545.1	NC_058076.1	Acropora millepora isolate JS-1 chromosome 11	13862591	13876852	-	NC_058076.1:13862591..13876852
Ami_SLC4g	LOC114970290	XP_029206541.1	NC_058076.1	Acropora millepora isolate JS-1 chromosome 11	13862591	13876852	-	NC_058076.1:13862591..13876852
Ami_SLC4_AE	LOC114973412	XP_029209648.1	NC_058077.1	Acropora millepora isolate JS-1 chromosome 12	6729534	6746503	+	NC_058077.1:6729534..6746503
Ami_SLC4_AE	LOC114973412	XP_029209647.2	NC_058077.1	Acropora millepora isolate JS-1 chromosome 12	6729534	6746503	+	NC_058077.1:6729534..6746503
Ami_SLC4_AE	LOC114973412	XP_029209650.1	NC_058077.1	Acropora millepora isolate JS-1 chromosome 12	6729534	6746503	+	NC_058077.1:6729534..6746503
Ami_SLC4_NBCT	LOC114962587	XP_029197422.2	NC_058079.1	Acropora millepora isolate JS-1 chromosome 14	8192299	8219889	-	NC_058079.1:8192299..8219889
Ami_SLC4_NBCT	LOC114962587	XP_029197421.2	NC_058079.1	Acropora millepora isolate JS-1 chromosome 14	8192299	8219889	-	NC_058079.1:8192299..8219889
Ami_SLC4_NBCT	LOC114962587	XP_029197420.2	NC_058079.1	Acropora millepora isolate JS-1 chromosome 14	8192299	8219889	-	NC_058079.1:8192299..8219889
Ami_SLC4_NBCT	LOC114962587	XP_029197419.2	NC_058079.1	Acropora millepora isolate JS-1 chromosome 14	8192299	8219889	-	NC_058079.1:8192299..8219889
CA9	LOC114972776	XP_044166935.1	NW_025322649.1	Acropora millepora isolate JS-1 unplaced genomic scaffold	343507	354995	-	NW_025322649.1:343507..354995
Ami_Galaxin-like3 isoform X2	LOC114951113	XP_044169351.1	NW_025322780.1	Acropora millepora isolate JS-1 unplaced genomic scaffold	164273	182398	-	NW_025322780.1:164273..182398
Ami_Galaxin-like3 isoform X1	LOC114951113	XP_044169350.1	NW_025322780.1	Acropora millepora isolate JS-1 unplaced genomic scaffold	164273	182398	-	NW_025322780.1:164273..182398
Ami_Galaxin-like3 isoform X3	LOC114951113	XP_029183157.2	NW_025322780.1	Acropora millepora isolate JS-1 unplaced genomic scaffold	164273	182398	-	NW_025322780.1:164273..182398
Ami_Galaxin-like4 isoform X1	LOC122953491	XP_044169353.1	NW_025322780.1	Acropora millepora isolate JS-1 unplaced genomic scaffold	181304	195408	-	NW_025322780.1:181304..195408
Ami_Galaxin-like4 isoform X2	LOC122953491	XP_044169354.1	NW_025322780.1	Acropora millepora isolate JS-1 unplaced genomic scaffold	181304	195408	-	NW_025322780.1:181304..195408
Ami_CA6	LOC114956785	XP_029189834.2	NW_025322788.1	Acropora millepora isolate JS-1 unplaced genomic scaffold	422	4445	-	NW_025322788.1:422..4445

### Sheet: Spiv1.1
Gene name	Gene ID (NCBI)	Protein ID	Genomic scaffold	Chromosome	Gene start	Gene end	Strand	Coordinates
Spi_Galaxin2	LOC111323562	XP_022782677.1	NW_019217833.1	unplaced genomic scaffold	955330	956340	+	NW_019217833.1:955330..956340
Spi_Galaxin1	LOC111323563	XP_022782678.1	NW_019217833.1	unplaced genomic scaffold	958236	970093	-	NW_019217833.1:958236..970093
Spi_Galaxin-like1 isoform X1	LOC111331418	XP_022792257.1	NW_019217955.1	unplaced genomic scaffold	52679	58099	-	NW_019217955.1:52679..58099
Spi_Galaxin-like1 isoform X2	LOC111331418	XP_022792258.1	NW_019217955.1	unplaced genomic scaffold	52679	58099	-	NW_019217955.1:52679..58099
Spi_Galaxin-like3	LOC111331434	XP_022792282.1	NW_019217955.1	unplaced genomic scaffold	572023	580142	-	NW_019217955.1:572023..580142
Spi_Galaxin-like2 isoform X1*	LOC111332911	XP_022794121.1	NW_019217989.1	unplaced genomic scaffold	119607	121995	-	NW_019217989.1:119607..121995
Spi_Galaxin-like2 isoform X2*	LOC111332911	XP_022794122.1	NW_019217989.1	unplaced genomic scaffold	119607	121995	-	NW_019217989.1:119607..121995
Spi_Galaxin-2-like	LOC111336791	XP_022798683.1	NW_019218097.1	unplaced genomic scaffold	18	2053	+	NW_019218097.1:18..2053
Spi_Galaxin-like5	LOC111336782	XP_022798671.1	NW_019218097.1	unplaced genomic scaffold	9584	19058	+	NW_019218097.1:9584..19058
Spi_Galaxin-like4	LOC111338946	XP_022801246.1	NW_019218172.1	unplaced genomic scaffold	176315	184556	+	NW_019218172.1:176315..184556
Spi_Galaxin-2-like	LOC111340610	XP_022803219.1	NW_019218243.1	unplaced genomic scaffold	24012	27610	+	NW_019218243.1:24012..27610
CA2-like	LOC111338961	XP_022801264.1	NW_019218172.1	unplaced genomic scaffold	89601	103549	+	NW_019218172.1:89601..103549
Galaxin-hit (not Galaxin or Galaxin-like)	LOC111337797	XP_022799896.1	NW_019218129.1	unplaced genomic scaffold	glutamic acid-rich protein-like [Stylophora pistillata], not identical cc structure (every even cc reduced to 1)
Galaxin-hit (not Galaxin or Galaxin-like)	LOC111337735	XP_022799822.1	NW_019218127.1	unplaced genomic scaffold	uncharacterized protein LOC111336782 [Stylophora pistillata], not identical cc structure (every even cc reduced to 1)
